# Purkinje-Enriched snRNA-seq in SCA7 Cerebellum Reveals Zebrin Identity Loss as a Central Feature of Polyglutamine Ataxias

**DOI:** 10.1101/2023.03.19.533345

**Authors:** Luke C. Bartelt, Pawel M. Switonski, Grażyna Adamek, Juliana Carvalho, Lisa A. Duvick, Sabrina I. Jarrah, Hayley S. McLoughlin, Daniel R. Scoles, Stefan M. Pulst, Harry T. Orr, Court Hull, Craig B. Lowe, Albert R. La Spada

## Abstract

Spinocerebellar ataxia type 7 (SCA7) is an inherited neurodegenerative disorder caused by a CAG-polyglutamine repeat expansion. SCA7 patients display a striking loss of Purkinje cell (PC) neurons with disease progression; however, PCs are rare, making them difficult to characterize. We developed a PC nuclei enrichment protocol and applied it to single-nucleus RNA-seq of a SCA7 knock-in mouse model. Our results unify prior observations into a central mechanism of cell identity loss, impacting both glia and PCs, driving accumulation of inhibitory synapses and altered PC spiking. Zebrin-II subtype dysregulation is the predominant signal in PCs, leading to complete loss of zebrin-II striping at motor symptom onset in SCA7 mice. We show this zebrin-II subtype degradation is shared across Polyglutamine Ataxia mouse models and SCA7 patients. It has been speculated that PC subtype organization is critical for cerebellar function, and our results suggest that a breakdown of zebrin-II parasagittal striping is pathological.
