## Supplemental Table 1 for "Purkinje-Enriched snRNA-seq in SCA7 Cerebellum Reveals Zebrin Identity Loss as a Central Feature of Polyglutamine Ataxias"

### Sheet: Supplementary-Table-1
gene	baseMean	log2FoldChange	lfcSE	pvalue	padj	celltype
AC149090.1	487.323	0.549133	0.219988	0.000425	0.00421331	Purkinje cells
C78859	339.959	-0.501803	0.111924	3.61e-07	1.04e-05	Purkinje cells
Arhgap20	1133.31	-0.503902	0.0851088	1.79e-10	1.29e-08	Purkinje cells
Slc6a6	579.082	-0.511252	0.11092	1.9e-07	6.01e-06	Purkinje cells
Rgs8	1677.9	-0.516327	0.0795103	4.42e-12	7.45e-10	Purkinje cells
Pcsk6	2508.22	-0.523935	0.0979759	4.84e-09	2.57e-07	Purkinje cells
Gabbr2	4319.91	-0.533481	0.112124	9.48e-08	3.42e-06	Purkinje cells
Trim9	2730.87	-0.539839	0.127434	1.09e-06	2.46e-05	Purkinje cells
Fam107b	2471.96	-0.546755	0.135406	2.5e-06	5.06e-05	Purkinje cells
Arhgap26	7038.26	-0.557461	0.0988004	1.1e-09	6.93e-08	Purkinje cells
Syndig1	3107.96	-0.563994	0.083536	6.72e-13	1.7e-10	Purkinje cells
Dgkh	2033.77	-0.580053	0.069761	5.13e-18	5.18e-15	Purkinje cells
Clic6	661.52	-0.590629	0.0984749	1.06e-10	8.89e-09	Purkinje cells
Corin	471.48	-0.618517	0.102371	8.44e-11	8.48e-09	Purkinje cells
Trabd2b	1654.31	-0.650377	0.107309	6.11e-11	6.87e-09	Purkinje cells
Gm13944	507.291	-0.670286	0.0951823	7.07e-14	3.57e-11	Purkinje cells
Tspan14	257.279	-0.72761	0.11646	2.18e-11	3.09e-09	Purkinje cells
Sh2d4b	294.021	-0.785241	0.118156	1.95e-12	3.95e-10	Purkinje cells
