## Supplemental Table 2 for "Purkinje-Enriched snRNA-seq in SCA7 Cerebellum Reveals Zebrin Identity Loss as a Central Feature of Polyglutamine Ataxias"

### Sheet: Supplementary-Table-2
gene	baseMean	log2FoldChange	lfcSE	pvalue	padj	celltype
Srrm4	65.6194	1.55601	0.241432	5.75e-12	8.03e-10	Purkinje cells
Filip1	88.6155	1.49653	0.206973	2.54e-14	5.38e-12	Purkinje cells
A330008L17Rik	63.9324	1.3976	0.284099	3.01e-08	2.04e-06	Purkinje cells
Thrb	62.4354	1.3835	0.248988	1.47e-09	1.26e-07	Purkinje cells
Ptprg	135.11	1.28539	0.198545	4.03e-12	5.82e-10	Purkinje cells
Map3k20	58.7606	1.22719	0.250692	4.48e-08	2.89e-06	Purkinje cells
Pid1	213.857	1.14336	0.13112	1.74e-19	7.39e-17	Purkinje cells
Fhit	795.166	1.05253	0.0890133	1.69e-33	5.37e-30	Purkinje cells
Gm47710	483.196	1.03189	0.125576	1.44e-17	4.93e-15	Purkinje cells
Ust	82.5294	1.02692	0.213472	7.89e-08	4.82e-06	Purkinje cells
Hs6st3	616.774	1.02159	0.116457	9.54e-20	4.28e-17	Purkinje cells
Nrp1	52.2123	0.951326	0.243408	4.71e-06	0.00021	Purkinje cells
Arhgap15	194.714	0.908353	0.157436	3.95e-10	3.72e-08	Purkinje cells
Cntn5	1665.8	0.901843	0.0749078	1.42e-34	6.03e-31	Purkinje cells
Spock1	844.73	0.898811	0.124455	3.11e-14	6.48e-12	Purkinje cells
Selenbp2	51.6602	0.890563	0.278478	6.35e-05	0.00200299	Purkinje cells
Cntnap1	51.6513	0.880715	0.259811	3.48e-05	0.00119706	Purkinje cells
Gm26691	256.726	0.877865	0.146331	1.08e-10	1.21e-08	Purkinje cells
1110019D14Rik	389.432	0.865429	0.156179	1.69e-09	1.42e-07	Purkinje cells
Kiz	71.9909	0.864378	0.22269	5.36e-06	0.000234	Purkinje cells
Cdh8	206.719	0.855116	0.157385	3.36e-09	2.7e-07	Purkinje cells
Mgat4c	152.509	0.852112	0.166199	1.67e-08	1.23e-06	Purkinje cells
Pced1b	144.552	0.846496	0.16147	9.7e-09	7.34e-07	Purkinje cells
2310016D03Rik	54.3703	0.843758	0.264425	6.97e-05	0.00215897	Purkinje cells
Npas3	652.162	0.842211	0.107923	3.48e-16	1.01e-13	Purkinje cells
Car10	147.205	0.808842	0.462853	0.00231092	0.0395157	Purkinje cells
Map3k1	108.691	0.808375	0.196278	2.16e-06	0.000105	Purkinje cells
Gm13483	68.2115	0.805579	0.231932	2.55e-05	0.000927	Purkinje cells
Asic2	1402.3	0.803138	0.104536	1.22e-15	3.23e-13	Purkinje cells
Sipa1l1	200.739	0.794992	0.160794	3.93e-08	2.6e-06	Purkinje cells
Fat4	74.144	0.789378	0.20683	7.58e-06	0.000319	Purkinje cells
4933412O06Rik	59.1214	0.782828	0.243294	6.66e-05	0.00208515	Purkinje cells
D230017M19Rik	88.2194	0.751234	0.189063	4.13e-06	0.00019	Purkinje cells
Lrrc4c	1843.45	0.747008	0.101846	1.51e-14	3.36e-12	Purkinje cells
Lrmda	121.19	0.742282	0.175663	1.4e-06	7.03e-05	Purkinje cells
Rsrp1	333.674	0.736828	0.110561	1.77e-12	2.71e-10	Purkinje cells
Pnkd	69.0422	0.734799	0.228099	6.74e-05	0.00209487	Purkinje cells
Gpr137c	264.037	0.725485	0.12421	3.45e-10	3.32e-08	Purkinje cells
Ralyl	1300.69	0.714395	0.0819827	2.09e-19	8.31e-17	Purkinje cells
Sergef	57.1746	0.712639	0.265267	0.000349	0.00862163	Purkinje cells
Gm32647	451.135	0.703468	0.116295	9.22e-11	1.05e-08	Purkinje cells
Xrcc5	59.1611	0.698468	0.239684	0.000189	0.00512071	Purkinje cells
Stk24	66.2478	0.686559	0.236252	0.000186	0.00504682	Purkinje cells
Sorbs2	329.845	0.686544	0.125158	2.69e-09	2.18e-07	Purkinje cells
Nkain3	168.973	0.677223	0.171103	4.57e-06	0.000205	Purkinje cells
Galntl6	189.517	0.66004	0.169763	6.31e-06	0.000269	Purkinje cells
Zfp697	428.345	0.652056	0.130451	4e-08	2.63e-06	Purkinje cells
Slc25a13	69.4734	0.651507	0.229247	0.000238	0.00621224	Purkinje cells
Tdrd5	53.5277	0.643543	0.252667	0.000557	0.0127843	Purkinje cells
Pcdh7	617.585	0.633797	0.103975	7.95e-11	9.13e-09	Purkinje cells
Cracr2a	68.8775	0.616919	0.219387	0.000275	0.00702919	Purkinje cells
Xkr4	2206.51	0.60366	0.0776157	7.48e-16	2.02e-13	Purkinje cells
Ano4	1421.15	0.595971	0.0850756	1.94e-13	3.37e-11	Purkinje cells
Pde1c	1509.86	0.59217	0.0831928	8.85e-14	1.65e-11	Purkinje cells
Rtbdn	54.6816	0.589703	0.261399	0.00122732	0.0242129	Purkinje cells
Gm9801	132.693	0.586433	0.158813	1.51e-05	0.000588	Purkinje cells
Sema3a	1662.06	0.585334	0.101312	5.97e-10	5.46e-08	Purkinje cells
Vgll4	69.5276	0.585149	0.244925	0.000926	0.0192804	Purkinje cells
Ccdc88c	74.7937	0.583737	0.217485	0.000419	0.0100714	Purkinje cells
Rnf152	133.117	0.579082	0.165431	2.91e-05	0.00103977	Purkinje cells
Gm45844	102.361	0.573352	0.189211	0.000152	0.0042255	Purkinje cells
Catspere2	115.67	0.57227	0.192579	0.000174	0.00474343	Purkinje cells
C130071C03Rik	312.757	0.569779	0.13562	1.9e-06	9.37e-05	Purkinje cells
Svop	63.6637	0.568598	0.231128	0.000781	0.0167308	Purkinje cells
Plekhh2	62.2859	0.565693	0.250776	0.00130277	0.0253861	Purkinje cells
Arsg	54.0617	0.557606	0.252898	0.00146496	0.0276392	Purkinje cells
A530046M15Rik	115.091	0.555485	0.260661	0.00168572	0.0310393	Purkinje cells
Myt1l	632.046	0.554746	0.0986206	1.5e-09	1.27e-07	Purkinje cells
Tet1	67.2395	0.541139	0.233552	0.00115403	0.0230173	Purkinje cells
Pdzph1	123.796	0.538257	0.170333	0.000106	0.00312428	Purkinje cells
A830082K12Rik	97.8812	0.537866	0.193303	0.000354	0.00872118	Purkinje cells
Gm15155	370.886	0.533736	0.159075	5.46e-05	0.00175964	Purkinje cells
Csmd3	147.801	0.529666	0.161738	7.48e-05	0.00230553	Purkinje cells
9330175M20Rik	76.9727	0.524661	0.237159	0.00152675	0.028652	Purkinje cells
A230006K03Rik	368.175	0.523746	0.131021	4.51e-06	0.000204	Purkinje cells
Cntn4	3003.74	0.52222	0.085927	1.07e-10	1.2e-08	Purkinje cells
Gm29865	164.235	0.521254	0.148782	3.49e-05	0.00119706	Purkinje cells
B230217O12Rik	61.9332	0.517826	0.243854	0.00191	0.0342264	Purkinje cells
Gm44532	155.45	0.514213	0.148167	4.01e-05	0.00132632	Purkinje cells
Dtna	336.729	0.509479	0.125918	4.25e-06	0.000194	Purkinje cells
5330434G04Rik	859.821	0.504134	0.101318	5.47e-08	3.4e-06	Purkinje cells
Cntnap4	447.816	0.503074	0.111581	5.52e-07	3.04e-05	Purkinje cells
Pex26	99.167	-0.500463	0.19019	0.000574	0.0131002	Purkinje cells
Mtss1	7132.39	-0.501497	0.0892022	1.7e-09	1.42e-07	Purkinje cells
Abhd6	269.032	-0.502292	0.125156	4.86e-06	0.000216	Purkinje cells
Pvalb	732.282	-0.502781	0.100567	5.02e-08	3.17e-06	Purkinje cells
Ccdc85c	180.262	-0.50469	0.146976	4.61e-05	0.00151339	Purkinje cells
Gm15520	517.029	-0.508944	0.144526	3.26e-05	0.00113683	Purkinje cells
Atp2b2	7683.21	-0.509148	0.083584	1.29e-10	1.36e-08	Purkinje cells
Nell1	7366.54	-0.511686	0.0775189	3.54e-12	5.22e-10	Purkinje cells
Wsb2	176.673	-0.514923	0.14189	2.21e-05	0.000803	Purkinje cells
Gm47352	198.846	-0.515624	0.167622	0.000147	0.00410944	Purkinje cells
Rpl29	65.0267	-0.517647	0.230641	0.00143447	0.027426	Purkinje cells
Cpeb4	1253.55	-0.522209	0.0845034	5.66e-11	6.77e-09	Purkinje cells
Gfod1	1297.31	-0.522522	0.0918919	1.14e-09	9.82e-08	Purkinje cells
Arhgap6	211.047	-0.524053	0.147411	2.79e-05	0.0010053	Purkinje cells
Cep126	1111.9	-0.527099	0.0784533	1.6e-12	2.48e-10	Purkinje cells
Psd2	1531.52	-0.5273	0.0897123	3.53e-10	3.37e-08	Purkinje cells
Trib1	152.198	-0.528754	0.158319	6.01e-05	0.00191215	Purkinje cells
Mprip	2806.19	-0.530637	0.0895464	2.85e-10	2.85e-08	Purkinje cells
Cass4	63.0053	-0.53094	0.236956	0.00140213	0.0270319	Purkinje cells
Gm19461	110.246	-0.532193	0.196002	0.000427	0.0102284	Purkinje cells
Kcnab1	5857.84	-0.532309	0.0742545	7.9e-14	1.5e-11	Purkinje cells
D10Wsu102e	211.028	-0.532319	0.135922	6.76e-06	0.000287	Purkinje cells
Gm26531	834.807	-0.538749	0.134191	4.48e-06	0.000203	Purkinje cells
Fam222a	423.404	-0.539445	0.123923	1.06e-06	5.39e-05	Purkinje cells
9230117E06Rik	82.7221	-0.543161	0.230784	0.000973	0.0200009	Purkinje cells
9530059O14Rik	4547.45	-0.54431	0.0748954	3.17e-14	6.49e-12	Purkinje cells
Car8	11121.5	-0.544557	0.0888949	7.44e-11	8.67e-09	Purkinje cells
Gm9984	78.3697	-0.547257	0.261608	0.00180187	0.0325182	Purkinje cells
Dagla	1057.17	-0.547456	0.106285	2.04e-08	1.47e-06	Purkinje cells
Retn	62.5996	-0.547522	0.241622	0.00129435	0.0253246	Purkinje cells
A430090L17Rik	68.2052	-0.547635	0.260447	0.00179358	0.0325041	Purkinje cells
Nhsl2	362.594	-0.548723	0.116841	2.12e-07	1.24e-05	Purkinje cells
Sfxn2	164.252	-0.548851	0.15132	2.02e-05	0.000746	Purkinje cells
Gm16075	183.634	-0.550155	0.164861	5.64e-05	0.00181317	Purkinje cells
Washc2	3750.89	-0.550192	0.0813968	1.18e-12	1.92e-10	Purkinje cells
Sept11	2185.48	-0.551933	0.0819568	1.56e-12	2.44e-10	Purkinje cells
Ckb	695.947	-0.553403	0.0968662	8.71e-10	7.63e-08	Purkinje cells
Rtel1	392.623	-0.554132	0.11789	1.99e-07	1.17e-05	Purkinje cells
Pkd2l2	171.187	-0.554266	0.159355	3.48e-05	0.00119706	Purkinje cells
Nkiras2	52.0273	-0.560435	0.267678	0.00177405	0.0323376	Purkinje cells
Faap100	500.249	-0.561171	0.109227	2.13e-08	1.52e-06	Purkinje cells
Anks1b	78339.1	-0.5652	0.0699835	6.85e-16	1.89e-13	Purkinje cells
C530008M17Rik	402.992	-0.565236	0.157011	2.14e-05	0.000785	Purkinje cells
4933405D12Rik	109.503	-0.565788	0.2102	0.000397	0.00960013	Purkinje cells
Nptx1	397.715	-0.566819	0.12977	9.19e-07	4.77e-05	Purkinje cells
1500009C09Rik	73.1115	-0.567405	0.219274	0.000547	0.0126229	Purkinje cells
Baiap2	1228.56	-0.567451	0.0863509	4.03e-12	5.82e-10	Purkinje cells
Car7	249.418	-0.573193	0.131497	9.59e-07	4.93e-05	Purkinje cells
4930438E09Rik	498.433	-0.57324	0.153258	1.3e-05	0.000511	Purkinje cells
Ephb2	67.8597	-0.573546	0.227061	0.000657129	0.0146312	Purkinje cells
Ndrg2	93.8365	-0.574806	0.189081	0.000147	0.00411593	Purkinje cells
Plcd3	149.194	-0.57581	0.16555	3.35e-05	0.00116295	Purkinje cells
Dhx58os	403.091	-0.576869	0.116422	5.15e-08	3.24e-06	Purkinje cells
Id2	395.621	-0.578009	0.130474	7.26e-07	3.84e-05	Purkinje cells
Ppp4r4	2251.05	-0.578802	0.081705	1.1e-13	2.03e-11	Purkinje cells
Ccdc107	427.088	-0.579648	0.148094	5.58e-06	0.000243	Purkinje cells
Cerk	1488.4	-0.580499	0.0925725	2.99e-11	3.84e-09	Purkinje cells
Gm47371	122.501	-0.581091	0.204555	0.000263	0.00676289	Purkinje cells
Tuba8	144.168	-0.582151	0.194889	0.000172	0.00470729	Purkinje cells
Stx18	488.83	-0.5879	0.0986003	1.93e-10	2e-08	Purkinje cells
Cstf2t	57.3787	-0.588101	0.277109	0.00159231	0.0296633	Purkinje cells
4930408O17Rik	68.7604	-0.588353	0.232129	0.00061	0.01371	Purkinje cells
Gm9821	55.1085	-0.591517	0.26814	0.0013314	0.0258464	Purkinje cells
Ntng1	483.746	-0.59297	0.100659	2.91e-10	2.89e-08	Purkinje cells
Ddx49	156.864	-0.593269	0.154336	8.17e-06	0.000339	Purkinje cells
Hspa14	146.299	-0.595337	0.160533	1.37e-05	0.000539	Purkinje cells
1700080N15Rik	472.364	-0.595517	0.134455	6.56e-07	3.55e-05	Purkinje cells
Kcng4	176.05	-0.596977	0.150765	5.08e-06	0.000224	Purkinje cells
Cd180	544.056	-0.597309	0.107472	2.06e-09	1.7e-07	Purkinje cells
Gm13919	195.106	-0.599406	0.181444	5.97e-05	0.00190473	Purkinje cells
C78859	608.725	-0.60038	0.102201	3.22e-10	3.14e-08	Purkinje cells
Grid2ip	1413.12	-0.601094	0.0833142	4.24e-14	8.29e-12	Purkinje cells
Rph3al	162.929	-0.601906	0.157372	7.08e-06	0.000299	Purkinje cells
Dolpp1	61.5235	-0.602435	0.236139	0.000576	0.013122	Purkinje cells
AC163354.1	1899.08	-0.602538	0.117834	2.44e-08	1.72e-06	Purkinje cells
Kcnc3	2610.78	-0.604083	0.105841	8.28e-10	7.36e-08	Purkinje cells
Stk17b	370.471	-0.604885	0.130758	2.41e-07	1.4e-05	Purkinje cells
Icmt	352.19	-0.606697	0.138993	8.76e-07	4.56e-05	Purkinje cells
Cdh18	26725.1	-0.609127	0.101465	1.22e-10	1.3e-08	Purkinje cells
Dusp10	466.302	-0.610423	0.104365	3.9e-10	3.7e-08	Purkinje cells
Kctd4	81.9764	-0.619039	0.221207	0.000284	0.00719246	Purkinje cells
Zbtb46	1292.2	-0.623086	0.081874	2.12e-15	5.19e-13	Purkinje cells
Trim32	173.845	-0.624449	0.181115	3.41e-05	0.00117954	Purkinje cells
A730090N16Rik	258.727	-0.624623	0.180964	3.33e-05	0.00115896	Purkinje cells
Ano3	372.418	-0.625774	0.129779	9.33e-08	5.67e-06	Purkinje cells
Slc6a6	646.105	-0.626987	0.109514	7.51e-10	6.77e-08	Purkinje cells
Nptxr	53.6915	-0.62725	0.274091	0.0011017	0.022253	Purkinje cells
Calm2	2382.43	-0.627958	0.0835774	4.29e-15	1.01e-12	Purkinje cells
Ptchd4	6371.87	-0.628837	0.0720588	2.02e-19	8.26e-17	Purkinje cells
Col20a1	64.7277	-0.628966	0.233616	0.00037	0.00904199	Purkinje cells
Adam12	414.368	-0.630395	0.122547	1.9e-08	1.38e-06	Purkinje cells
Gad1os	125.478	-0.634272	0.176717	2e-05	0.000739	Purkinje cells
Ap5z1	64.4206	-0.634279	0.239844	0.000435	0.0103713	Purkinje cells
Eif5	223.216	-0.635582	0.137193	2.43e-07	1.4e-05	Purkinje cells
Nell1os	977.422	-0.636779	0.124511	2.95e-08	2.02e-06	Purkinje cells
Dgkh	3549.86	-0.636999	0.0808884	2.54e-16	7.51e-14	Purkinje cells
Slc25a25	274.147	-0.640954	0.127665	3.5e-08	2.35e-06	Purkinje cells
Gm2762	164.223	-0.641838	0.159807	3.83e-06	0.000177	Purkinje cells
Tmem123	160.381	-0.643836	0.146093	6.88e-07	3.67e-05	Purkinje cells
Homer3	1711.26	-0.647462	0.0781177	8.48e-18	3.08e-15	Purkinje cells
Gm44071	1367.33	-0.649037	0.255191	0.000611	0.01371	Purkinje cells
Lhx1	910.536	-0.652657	0.0908464	3.93e-14	7.8e-12	Purkinje cells
Gm35501	180.381	-0.652701	0.143231	3.56e-07	2.01e-05	Purkinje cells
Strn3	3632.47	-0.654126	0.0673546	1.79e-23	1.9e-20	Purkinje cells
Gm14372	995.617	-0.65598	0.108899	1.19e-10	1.29e-08	Purkinje cells
Pcsk6	3763.66	-0.657505	0.0745318	8.13e-20	3.83e-17	Purkinje cells
Ppp1r14b	90.3369	-0.661124	0.194955	3.95e-05	0.00131115	Purkinje cells
Gm26859	196.584	-0.661257	0.158476	1.95e-06	9.5e-05	Purkinje cells
Gm44832	140.589	-0.66291	0.165767	3.99e-06	0.000184	Purkinje cells
Gm15418	71.4054	-0.663524	0.230871	0.00021	0.00560526	Purkinje cells
Arhgap5	2961.09	-0.665245	0.0716301	1.09e-21	7.32e-19	Purkinje cells
A330015K06Rik	3747.08	-0.665522	0.234031	0.000242	0.00629787	Purkinje cells
Gm42439	6101.24	-0.67024	0.200569	4.64e-05	0.001518	Purkinje cells
Arhgap26	10842.4	-0.672067	0.0778083	3.62e-19	1.39e-16	Purkinje cells
Kctd8	75.742	-0.673513	0.272455	0.00063	0.0140742	Purkinje cells
Corin	732.563	-0.675231	0.114173	2.12e-10	2.17e-08	Purkinje cells
Serinc2	667.25	-0.675983	0.109729	4.59e-11	5.72e-09	Purkinje cells
2810432F15Rik	534.449	-0.676229	0.125841	4.97e-09	3.92e-07	Purkinje cells
Gm45349	73.2888	-0.682642	0.235879	0.0002	0.00536896	Purkinje cells
Shc4	364.575	-0.68396	0.144005	1.3e-07	7.78e-06	Purkinje cells
Ccdc162	66.5355	-0.687195	0.229025	0.000143	0.00404108	Purkinje cells
Gm26754	83.5491	-0.687965	0.2113	6.02e-05	0.00191215	Purkinje cells
Gm12264	137.773	-0.688971	0.166055	1.94e-06	9.5e-05	Purkinje cells
Ndst1	105.297	-0.688976	0.197552	2.78e-05	0.00100354	Purkinje cells
Gm15856	306.641	-0.689878	0.134792	1.76e-08	1.29e-06	Purkinje cells
Lhx5	202.114	-0.690843	0.131051	8.81e-09	6.75e-07	Purkinje cells
Gm16214	84.0011	-0.690924	0.202419	3.53e-05	0.00120751	Purkinje cells
Paxbp1	4238.42	-0.694095	0.0686202	4.55e-25	5.6e-22	Purkinje cells
Prrt1	284.074	-0.697798	0.137876	2.39e-08	1.7e-06	Purkinje cells
Hpcal1	2017.14	-0.699574	0.10339	8.77e-13	1.49e-10	Purkinje cells
Rhobtb2	553.584	-0.701406	0.110908	1.7e-11	2.25e-09	Purkinje cells
Nsg1	821.932	-0.71084	0.100697	1.14e-13	2.04e-11	Purkinje cells
Itpka	604.674	-0.713999	0.112789	1.66e-11	2.22e-09	Purkinje cells
Rnf19b	394.184	-0.718509	0.115141	2.82e-11	3.65e-09	Purkinje cells
Tspan14	330.651	-0.720631	0.11158	6.64e-12	9.17e-10	Purkinje cells
Sbk1	399.835	-0.721117	0.117334	5.18e-11	6.32e-09	Purkinje cells
Atp2a2	3088.57	-0.726152	0.107422	9.13e-13	1.53e-10	Purkinje cells
1700037H04Rik	52.9989	-0.731088	0.248674	0.000166	0.00455443	Purkinje cells
Serpine3	55.9306	-0.734428	0.273243	0.000322	0.00806525	Purkinje cells
Gabbr2	4623.39	-0.736601	0.0964498	1.43e-15	3.7e-13	Purkinje cells
Gm47471	83.3584	-0.738569	0.217325	3.57e-05	0.00121709	Purkinje cells
Prkcd	56.1252	-0.742117	0.315956	0.000768	0.0165984	Purkinje cells
Gng13	225.006	-0.743275	0.135669	2.57e-09	2.09e-07	Purkinje cells
Malat1	1.0136e+06	-0.747068	0.0939562	1.15e-16	3.66e-14	Purkinje cells
Pde9a	2452.65	-0.74833	0.0839253	3.05e-20	1.69e-17	Purkinje cells
Gm47376	65.1472	-0.750022	0.256832	0.00016	0.00442898	Purkinje cells
Gm4681	195.138	-0.75192	0.13598	2.03e-09	1.69e-07	Purkinje cells
4930544F09Rik	158.788	-0.751991	0.170762	6.25e-07	3.4e-05	Purkinje cells
Cd247	116.537	-0.756791	0.188487	3.32e-06	0.000156	Purkinje cells
Ppp1r16b	2974.02	-0.758512	0.0880808	4.87e-19	1.82e-16	Purkinje cells
Kif24	240.356	-0.758767	0.330504	0.000827	0.0176085	Purkinje cells
Etl4	13209.6	-0.759584	0.0998753	1.9e-15	4.74e-13	Purkinje cells
Zfand4	3053.15	-0.765094	0.0810387	2.5e-22	1.99e-19	Purkinje cells
4930563F08Rik	310.519	-0.778984	0.157258	4.09e-08	2.68e-06	Purkinje cells
Arhgef37	364.843	-0.779931	0.119655	4.49e-12	6.4e-10	Purkinje cells
Gm35188	6118.64	-0.781007	0.262796	0.000137	0.00388482	Purkinje cells
Mlph	109.264	-0.785302	0.178622	6.11e-07	3.33e-05	Purkinje cells
Ajap1	242.809	-0.79116	0.13989	9.18e-10	7.99e-08	Purkinje cells
Ipp	147.217	-0.795783	0.174182	2.59e-07	1.49e-05	Purkinje cells
Clic6	928.283	-0.802364	0.0908307	5.68e-20	2.89e-17	Purkinje cells
Ksr2	5972.51	-0.803183	0.0851058	2.28e-22	1.93e-19	Purkinje cells
9630028H03Rik	2169.78	-0.805287	0.134434	1.22e-10	1.3e-08	Purkinje cells
Gpr63	2748.19	-0.810215	0.0740838	6.19e-29	9.82e-26	Purkinje cells
Gm15261	110.978	-0.810608	0.245837	4.65e-05	0.00151923	Purkinje cells
B4galnt3	207.202	-0.817507	0.160214	1.76e-08	1.29e-06	Purkinje cells
4930488L21Rik	156.421	-0.818463	0.15238	4.56e-09	3.64e-07	Purkinje cells
Syndig1	5642.7	-0.81964	0.0845377	2.13e-23	2.08e-20	Purkinje cells
Rgs8	2309.42	-0.820205	0.112202	1.56e-14	3.42e-12	Purkinje cells
Slc12a3	62.4633	-0.823387	0.254486	5.69e-05	0.00182465	Purkinje cells
Ywhah	778.337	-0.82481	0.101188	2.27e-17	7.6e-15	Purkinje cells
Myo10	4276.39	-0.830537	0.0888359	5.52e-22	4.12e-19	Purkinje cells
Trim9	5044.37	-0.833015	0.0914864	1.91e-20	1.1e-17	Purkinje cells
Arhgef19	60.6025	-0.835121	0.245093	3.2e-05	0.00112167	Purkinje cells
Gm13944	1187.2	-0.836377	0.10279	2.39e-17	7.8e-15	Purkinje cells
Fhl5	159.531	-0.83864	0.180576	1.85e-07	1.09e-05	Purkinje cells
Pcp4	707.284	-0.838846	0.134103	1.43e-11	1.94e-09	Purkinje cells
Trabd2b	1697.77	-0.839959	0.114303	8.77e-15	1.99e-12	Purkinje cells
Gm42906	87.4567	-0.844243	0.20936	2.83e-06	0.000135	Purkinje cells
Chst8	804.121	-0.845016	0.119931	1.12e-13	2.04e-11	Purkinje cells
1700047F07Rik	120.49	-0.84735	0.183193	2.13e-07	1.24e-05	Purkinje cells
March8	293.169	-0.848205	0.16035	7.12e-09	5.52e-07	Purkinje cells
Hells	119.994	-0.852013	0.187756	3e-07	1.71e-05	Purkinje cells
Gm15083	661.144	-0.853743	0.122791	1.45e-13	2.56e-11	Purkinje cells
Ano5	149.881	-0.862745	0.169401	1.99e-08	1.44e-06	Purkinje cells
Creg1	175.817	-0.868218	0.145741	1.39e-10	1.46e-08	Purkinje cells
Gm14051	57.8617	-0.881206	0.28579	8.77e-05	0.00265328	Purkinje cells
Atl2	1702.86	-0.883073	0.0877327	4.85e-25	5.6e-22	Purkinje cells
Lrp8os2	282.167	-0.885128	0.140752	1.85e-11	2.42e-09	Purkinje cells
Bcar1	1088.3	-0.88795	0.0924371	4.44e-23	4.03e-20	Purkinje cells
Tlnrd1	90.1943	-0.893508	0.191983	1.74e-07	1.03e-05	Purkinje cells
Fgf11	131.52	-0.897791	0.174554	1.55e-08	1.15e-06	Purkinje cells
Gas7	330.776	-0.903384	0.122124	8.66e-15	1.99e-12	Purkinje cells
Cck	80.683	-0.904605	0.244241	8.97e-06	0.000369	Purkinje cells
Arhgap20	2310.99	-0.905848	0.0819289	1.3e-29	2.36e-26	Purkinje cells
Gm20647	323.497	-0.906491	0.159995	8.45e-10	7.46e-08	Purkinje cells
Rgs6	87.9844	-0.907661	0.237265	6.18e-06	0.000267	Purkinje cells
Gm20635	2626.72	-0.919468	0.128067	3.69e-14	7.45e-12	Purkinje cells
Actg1	97.1171	-0.92357	0.183355	2.5e-08	1.74e-06	Purkinje cells
Cdh13	120.882	-0.927299	0.184419	2.64e-08	1.82e-06	Purkinje cells
Eda	263.799	-0.936178	0.152611	4.65e-11	5.73e-09	Purkinje cells
Col5a1	327.054	-0.952695	0.121109	2.35e-16	7.29e-14	Purkinje cells
Pigs	120.741	-0.961845	0.18139	6.23e-09	4.86e-07	Purkinje cells
Gm5083	274.66	-0.973015	0.134418	2.46e-14	5.29e-12	Purkinje cells
Lgr5	406.349	-0.994523	0.131735	2.5e-15	6e-13	Purkinje cells
A930009A15Rik	127.375	-1.00165	0.222981	3.98e-07	2.22e-05	Purkinje cells
Gm48747	2183.16	-1.0153	0.205092	3.58e-08	2.38e-06	Purkinje cells
Plcb3	176	-1.01648	0.142551	5.89e-14	1.13e-11	Purkinje cells
Gm17171	435.557	-1.02453	0.28856	1.53e-05	0.000594	Purkinje cells
Kcnmb4	227.99	-1.03779	0.136708	1.81e-15	4.6e-13	Purkinje cells
Gm15336	1829.82	-1.04068	0.132921	2.46e-16	7.45e-14	Purkinje cells
Iltifb	169.105	-1.04614	0.156059	9.48e-13	1.56e-10	Purkinje cells
Stard10	108.506	-1.05346	0.17006	3.25e-11	4.14e-09	Purkinje cells
Fam117a	1191.92	-1.06645	0.121247	7.66e-20	3.74e-17	Purkinje cells
Glp2r	835.014	-1.07989	0.106632	2.36e-25	3.34e-22	Purkinje cells
Opn3	176.307	-1.0807	0.162117	1.32e-12	2.12e-10	Purkinje cells
Gm13362	69.547	-1.0975	0.228764	7.89e-08	4.82e-06	Purkinje cells
Gm15337	485.774	-1.1197	0.127901	9.78e-20	4.28e-17	Purkinje cells
Ipo5	463.401	-1.14973	0.123816	7.78e-22	5.49e-19	Purkinje cells
Plekhd1os	101.252	-1.19055	0.182074	3.36e-12	5.09e-10	Purkinje cells
Aaas	107.394	-1.20869	0.185061	3.46e-12	5.17e-10	Purkinje cells
Mdfi	85.0639	-1.21581	0.197627	3.98e-11	5.01e-09	Purkinje cells
Arhgap20os	534.936	-1.22406	0.14874	9.31e-18	3.29e-15	Purkinje cells
Gm45620	54.408	-1.2346	0.245342	2.46e-08	1.73e-06	Purkinje cells
Fam83d	90.4669	-1.26971	0.212468	1.11e-10	1.22e-08	Purkinje cells
Spag5	114.756	-1.29115	0.19962	5.47e-12	7.72e-10	Purkinje cells
Gm29477	55.9687	-1.37875	0.259355	4.71e-09	3.74e-07	Purkinje cells
Fam107b	3436.03	-1.44221	0.126019	1.32e-31	2.79e-28	Purkinje cells
Aldoc	519.034	-1.44345	0.111954	3.15e-39	2e-35	Purkinje cells
Fjx1	51.2302	-1.45136	0.254502	5.55e-10	5.14e-08	Purkinje cells
Muc3a	242.697	-1.46319	0.163915	1.79e-20	1.09e-17	Purkinje cells
Kctd12	180.651	-1.47318	0.167183	5.58e-20	2.89e-17	Purkinje cells
Col23a1	54.3703	-1.54157	0.264104	2.3e-10	2.34e-08	Purkinje cells
Pappa	56.1728	-1.58834	0.272349	3.03e-10	2.99e-08	Purkinje cells
Lrfn2	50.0334	-1.62873	0.266866	5.76e-11	6.77e-09	Purkinje cells
Kcnmb4os2	55.0912	-1.67043	0.241977	2.8e-13	4.81e-11	Purkinje cells
Gm26778	213.366	-1.78513	0.153003	6.47e-33	1.64e-29	Purkinje cells
Sh2d4b	393.335	-1.86682	0.1292	7.16e-49	9.09e-45	Purkinje cells
9530026P05Rik	30.5467	1.79925	0.342456	6.58e-09	1.76e-06	Astrocytes
Slc25a21	16.7355	1.35286	0.446402	0.000102	0.00557937	Astrocytes
Bcl2	27.3459	0.91647	0.34198	0.000268	0.013321	Astrocytes
March3	27.9125	0.800345	0.353481	0.000795	0.033259	Astrocytes
Tjp1	52.8265	0.654066	0.239066	0.000266	0.013321	Astrocytes
Sfxn5	99.4656	-0.506935	0.184788	0.000312	0.0150086	Astrocytes
Farp1	204.726	-0.535314	0.128102	1.74e-06	0.000196	Astrocytes
Scd2	78.4464	-0.555702	0.221071	0.000509	0.0230295	Astrocytes
Apoe	367.982	-0.619297	0.128618	7.53e-08	1.15e-05	Astrocytes
Tenm4	99.3474	-0.619523	0.200727	9.13e-05	0.0052663	Astrocytes
Nfasc	98.8516	-0.623837	0.192287	5.54e-05	0.00369541	Astrocytes
Slc1a2	294.784	-0.638625	0.114688	1.44e-09	6.14e-07	Astrocytes
Tprkb	81.7633	-0.64073	0.199838	6.58e-05	0.00413072	Astrocytes
Sema6d	216.68	-0.645287	0.132348	6.07e-08	9.96e-06	Astrocytes
Fth1	129.562	-0.673657	0.181632	9.79e-06	0.000803276	Astrocytes
Ndrg2	83.7417	-0.682251	0.188121	1.39e-05	0.00110175	Astrocytes
Acsl3	105.306	-0.695567	0.179395	5.2e-06	0.000496	Astrocytes
St3gal4	87.4258	-0.713729	0.202293	2.02e-05	0.00148555	Astrocytes
Ttyh1	90.2575	-0.728184	0.185987	4.37e-06	0.000444	Astrocytes
Nav3	80.1202	-0.742413	0.206619	1.51e-05	0.00115296	Astrocytes
Sparcl1	162.873	-0.749494	0.150727	3.27e-08	6.35e-06	Astrocytes
Gm3764	140.966	-0.767076	0.160719	9.27e-08	1.32e-05	Astrocytes
Aldoc	76.6068	-0.770298	0.19975	5.35e-06	0.000496	Astrocytes
Atp1a2	194.058	-0.794667	0.129416	4.4e-11	4.22e-08	Astrocytes
Cd81	136.662	-0.804341	0.178651	3.2e-07	4.02e-05	Astrocytes
Dao	38.8909	-0.813929	0.285954	0.000173	0.0092511	Astrocytes
Cst3	99.4839	-0.818194	0.222955	9.29e-06	0.000793	Astrocytes
Gpr158	38.1114	-0.822666	0.292993	0.000203	0.0105417	Astrocytes
Mt1	98.2429	-0.826813	0.179118	1.89e-07	2.52e-05	Astrocytes
Id2	21.8868	-0.845972	0.416902	0.00132228	0.0495044	Astrocytes
Ntsr2	30.1502	-0.909156	0.400686	0.000586	0.0255111	Astrocytes
Fjx1	22.1825	-0.913022	0.427353	0.000943	0.0372508	Astrocytes
Adamts9	39.3101	-0.972213	0.298776	4.48e-05	0.00308712	Astrocytes
Gfap	34.3712	-0.979516	0.315749	7.28e-05	0.00443738	Astrocytes
Clu	83.5112	-1.00445	0.193063	9.79e-09	2.32e-06	Astrocytes
Glul	53.6667	-1.00756	0.240446	1.39e-06	0.000165	Astrocytes
Aqp4	193.28	-1.0106	0.134323	2.57e-15	5.48e-12	Astrocytes
Kcnn2	120.5	-1.01416	0.166575	5.94e-11	4.22e-08	Astrocytes
Gm10684	14.435	-1.02714	0.507918	0.00135542	0.04987	Astrocytes
A330093E20Rik	18.5936	-1.03969	0.425302	0.000518	0.0230295	Astrocytes
Vstm4	17.7416	-1.05791	0.462585	0.000752	0.0321148	Astrocytes
Chst9	16.6909	-1.1468	0.455198	0.000431	0.0199816	Astrocytes
D030047H15Rik	19.2814	-1.30483	0.422588	7.83e-05	0.00464292	Astrocytes
Gabra2	55.2339	-1.45853	0.263286	1.33e-09	6.14e-07	Astrocytes
Adamts20	32.524	-1.46038	0.30053	5.73e-08	9.96e-06	Astrocytes
Vcan	28.7334	-1.82452	0.367101	2.89e-08	6.17e-06	Astrocytes
Agt	29.807	-1.84753	0.340184	2.46e-09	8.76e-07	Astrocytes
Glis3	10.9026	2.06722	0.689925	0.000113	0.030066	Fibroblasts
Slc6a20a	76.5828	-0.620559	0.222317	0.000167	0.0353823	Fibroblasts
Atp1a2	122.17	-0.699322	0.209866	3.12e-05	0.0110295	Fibroblasts
Erc2	73.0614	-0.796586	0.21955	1e-05	0.00531044	Fibroblasts
Adamtsl3	35.0602	-0.888967	0.332675	0.000229	0.0442255	Fibroblasts
Ranbp3l	80.4769	-0.992535	0.253901	3.58e-06	0.00253082	Fibroblasts
Slc47a1	68.3564	-1.16919	0.231302	1.71e-08	3.63e-05	Fibroblasts
Igfbp5	25.3336	-1.25203	0.36709	2.28e-05	0.00967635	Fibroblasts
Cemip	62.1204	-1.35123	0.290298	1.21e-07	0.000128	Fibroblasts
Cpne4	17.5575	1.23566	0.498789	0.000463	0.011012	Bergmann Glia
Klf12	25.2406	1.18297	0.359257	4.69e-05	0.00182813	Bergmann Glia
Bcl2	22.5852	1.05863	0.381891	0.000243	0.00692083	Bergmann Glia
Abr	33.573	1.02648	0.340545	0.000108	0.00342522	Bergmann Glia
Itpr2	33.1436	0.979479	0.320807	0.000103	0.00339271	Bergmann Glia
Tjp1	81.4048	0.89305	0.2053	7.25e-07	4.78e-05	Bergmann Glia
Atp13a4	34.6002	0.883526	0.324709	0.000272	0.00755497	Bergmann Glia
Nedd4l	23.9024	0.85319	0.41313	0.00136027	0.0265253	Bergmann Glia
Abca1	28.3141	0.832571	0.379904	0.00105549	0.0215856	Bergmann Glia
Ptprj	22.7298	0.785978	0.43439	0.00235315	0.041668	Bergmann Glia
Tulp3	27.4253	0.769109	0.392404	0.0018326	0.0336828	Bergmann Glia
Ano4	28.947	0.726268	0.351504	0.00154713	0.0291744	Bergmann Glia
Slc39a12	43.5973	0.665836	0.309097	0.00138999	0.0265562	Bergmann Glia
Cdh2	42.2404	0.646142	0.286139	0.00112842	0.0227564	Bergmann Glia
Pdgfd	72.5157	0.522709	0.263063	0.00246069	0.0430472	Bergmann Glia
Atp1a2	90.6597	-0.528141	0.186251	0.000297	0.00784561	Bergmann Glia
Gria1	737.586	-0.530842	0.0888233	2.23e-10	2.69e-08	Bergmann Glia
Slc4a4	412.411	-0.548793	0.112147	7.42e-08	5.39e-06	Bergmann Glia
Pla2g7	78.8171	-0.553739	0.220399	0.000655	0.0148534	Bergmann Glia
Ndrg2	57.5637	-0.585788	0.238847	0.000741	0.0160514	Bergmann Glia
Gabra2	52.0654	-0.592125	0.262185	0.00119628	0.0237945	Bergmann Glia
Paqr8	90.1772	-0.594712	0.191015	0.000109	0.00342522	Bergmann Glia
Ptprz1	205.031	-0.606139	0.166007	1.67e-05	0.000736	Bergmann Glia
Gabrb1	335.216	-0.608043	0.103151	2.75e-10	3.07e-08	Bergmann Glia
Slc38a1	66.2166	-0.62551	0.21332	0.000186	0.00563623	Bergmann Glia
Astn2	107.85	-0.638612	0.172507	1.28e-05	0.000619	Bergmann Glia
Gm35188	81.1991	-0.640676	0.200969	8.44e-05	0.00291873	Bergmann Glia
Slc1a3	326.024	-0.646814	0.107896	1.43e-10	1.89e-08	Bergmann Glia
1700047M11Rik	70.7876	-0.663897	0.230146	0.000207	0.00612502	Bergmann Glia
Qk	141.254	-0.665435	0.152701	8.18e-07	5.17e-05	Bergmann Glia
Prkg1	390.267	-0.70008	0.0997317	1.48e-13	3.07e-11	Bergmann Glia
Pik3r1	43.5451	-0.701905	0.293057	0.000724	0.0159294	Bergmann Glia
Tspan7	45.4333	-0.705093	0.259767	0.000326	0.00838897	Bergmann Glia
Ank2	1358.23	-0.707964	0.0844857	3.57e-18	2.59e-15	Bergmann Glia
Gpr37l1	39.8245	-0.731957	0.329274	0.00101385	0.0210301	Bergmann Glia
Kcnn2	79.0561	-0.74761	0.212249	2.34e-05	0.00100039	Bergmann Glia
Hdac8	150.62	-0.760266	0.141911	5.08e-09	4.58e-07	Bergmann Glia
Gpm6b	259.526	-0.76409	0.126885	1.02e-10	1.74e-08	Bergmann Glia
Zeb2	127.367	-0.765257	0.155	4.74e-08	3.82e-06	Bergmann Glia
Grk3	23.4805	-0.806271	0.386327	0.00137011	0.0265253	Bergmann Glia
Gsdme	104.524	-0.816444	0.207759	4.76e-06	0.000247	Bergmann Glia
Adgrl3	348.645	-0.842583	0.110518	1.52e-15	4.41e-13	Bergmann Glia
Scd2	38.8654	-0.86139	0.308524	0.000217	0.00629382	Bergmann Glia
Wdr17	344.972	-0.872037	0.266246	4.78e-05	0.00182813	Bergmann Glia
Mt1	31.4851	-0.873314	0.323782	0.000295	0.00784561	Bergmann Glia
Gsap	49.7464	-0.901155	0.24499	1.2e-05	0.0006	Bergmann Glia
Cables1	52.6758	-0.9135	0.28295	4.76e-05	0.00182813	Bergmann Glia
Ttyh1	46.6531	-0.94729	0.261478	1.35e-05	0.000631	Bergmann Glia
Sat1	39.9826	-0.959583	0.330929	0.000158	0.00486746	Bergmann Glia
Plpp3	89.2145	-0.971075	0.1992	5.67e-08	4.33e-06	Bergmann Glia
A2m	40.2554	-0.984987	0.303364	4.64e-05	0.00182813	Bergmann Glia
Lgi4	18.6708	-1.01956	0.44258	0.000708	0.0158059	Bergmann Glia
Lrig1	61.7941	-1.05294	0.227154	1.8e-07	1.24e-05	Bergmann Glia
Kcnip4	107.961	-1.0976	0.183902	1.19e-10	1.74e-08	Bergmann Glia
Sgcd	50.8464	-1.11914	0.265463	1.28e-06	7.43e-05	Bergmann Glia
Cmya5	18.6145	-1.11916	0.426547	0.000329	0.00838897	Bergmann Glia
Sycp3	16.8583	-1.14872	0.484716	0.000637	0.0148534	Bergmann Glia
Eps15	44.8238	-1.16594	0.290613	2.86e-06	0.000154	Bergmann Glia
Sparcl1	137.366	-1.18469	0.159188	5.13e-15	1.24e-12	Bergmann Glia
Gria4	603.105	-1.31069	0.0933583	3.8e-46	5.52e-43	Bergmann Glia
Car10	152.161	-1.32871	0.164625	3.06e-17	1.48e-14	Bergmann Glia
Disc1	13.3783	-1.34777	0.590727	0.000651	0.0148534	Bergmann Glia
Ttll3	58.4264	-1.42527	0.239916	1.2e-10	1.74e-08	Bergmann Glia
S1pr1	24.337	-1.49711	0.357678	1.21e-06	7.32e-05	Bergmann Glia
Gjc3	40.5783	-1.55841	0.28335	1.77e-09	1.83e-07	Bergmann Glia
Nav3	82.2824	-1.56079	0.201297	3.93e-16	1.43e-13	Bergmann Glia
Shisa9	39.3705	-1.56471	0.291002	3.48e-09	3.37e-07	Bergmann Glia
Them4	13.4848	-1.62265	0.505215	5.76e-05	0.00214479	Bergmann Glia
Gm6277	13.4502	-1.64742	0.525502	7.08e-05	0.00257001	Bergmann Glia
Ntsr2	16.2157	-2.00121	0.48933	1.76e-06	9.84e-05	Bergmann Glia
Alk	30.7778	2.10702	0.402614	7.53e-09	9.55e-07	Oligodendrocytes
Abca1	16.4736	1.78706	0.512781	2.38e-05	0.000823	Oligodendrocytes
Pcdh15	14.6102	1.69388	0.531956	6.8e-05	0.00194044	Oligodendrocytes
Ralyl	44.9061	1.54335	0.284744	3.35e-09	5.07e-07	Oligodendrocytes
Nckap5	21.7141	1.46098	0.539884	0.000251	0.00614641	Oligodendrocytes
Lrrc4c	155.409	1.45548	0.190615	6.96e-16	3.97e-13	Oligodendrocytes
Maml2	17.2105	1.3823	0.534563	0.000333226	0.00731288	Oligodendrocytes
March1	77.3595	1.30893	0.201978	4.94e-12	9.4e-10	Oligodendrocytes
Fhit	27.5774	1.06147	0.352608	0.000117	0.00304072	Oligodendrocytes
Csmd3	95.0056	1.03654	0.207324	3.02e-08	2.66e-06	Oligodendrocytes
Sema6d	91.3325	0.94312	0.210757	3.91e-07	2.48e-05	Oligodendrocytes
Il1rapl1	81.7904	0.898807	0.203861	5.56e-07	3.34e-05	Oligodendrocytes
Enah	22.2266	0.87643	0.410818	0.00128817	0.0216337	Oligodendrocytes
Setbp1	19.9261	0.814189	0.470116	0.00261268	0.037296	Oligodendrocytes
Dixdc1	31.0151	0.768312	0.336814	0.000985	0.0175674	Oligodendrocytes
Luzp2	47.0405	0.744207	0.275807	0.000324	0.00731288	Oligodendrocytes
Zbtb16	29.4631	0.732833	0.375248	0.00191615	0.0295709	Oligodendrocytes
Map2	29.066	0.708589	0.380123	0.00234427	0.0338881	Oligodendrocytes
Acaca	86.6571	0.692716	0.205573	4.38e-05	0.0013158	Oligodendrocytes
Ctnnd2	51.6017	0.635691	0.302376	0.00155317	0.0246351	Oligodendrocytes
Nlgn1	78.5253	0.631785	0.256138	0.00068	0.0129411	Oligodendrocytes
Ddx5	97.3862	0.622302	0.226253	0.000328	0.00731288	Oligodendrocytes
Tjp1	38.0898	0.586716	0.313032	0.00270604	0.0381518	Oligodendrocytes
Dock9	72.8884	0.501846	0.219482	0.00143107	0.0233468	Oligodendrocytes
Tmeff2	296.8	-0.544438	0.151459	2.34e-05	0.000823	Oligodendrocytes
Pex5l	132.934	-0.553867	0.173402	9.45e-05	0.00257063	Oligodendrocytes
Lrrtm3	61.9888	-0.58079	0.292356	0.00217611	0.0326989	Oligodendrocytes
Bcl2l1	34.69	-0.589012	0.332839	0.00312284	0.0429673	Oligodendrocytes
Dip2a	49.1635	-0.596674	0.303507	0.00220785	0.032745	Oligodendrocytes
Cdk19	74.9993	-0.600887	0.211465	0.000259	0.00615546	Oligodendrocytes
Ptprd	253.951	-0.611818	0.117865	1.6e-08	1.66e-06	Oligodendrocytes
Zeb2	177.65	-0.624071	0.136919	3.57e-07	2.4e-05	Oligodendrocytes
Ermn	25.0129	-0.648093	0.396392	0.00357098	0.0482625	Oligodendrocytes
Pik3c2b	35.5831	-0.690052	0.304598	0.00102023	0.0179246	Oligodendrocytes
Phlpp1	164.628	-0.698036	0.141539	5.37e-08	4.2e-06	Oligodendrocytes
Usp31	40.9821	-0.714858	0.321651	0.00105874	0.0183193	Oligodendrocytes
Gm48742	63.189	-0.718285	0.245527	0.00017	0.0043187	Oligodendrocytes
Pak7	85.2275	-0.726357	0.197231	1.21e-05	0.000462	Oligodendrocytes
Gjc3	51.4356	-0.743165	0.274863	0.000305	0.00710578	Oligodendrocytes
Fnbp1	105.596	-0.7566	0.187605	2.8e-06	0.000123	Oligodendrocytes
Slain1	38.0775	-0.76039	0.299822	0.000484	0.00962745	Oligodendrocytes
Litaf	28.8694	-0.775022	0.341148	0.000909	0.0164781	Oligodendrocytes
Pacs2	33.4968	-0.797303	0.314489	0.000472	0.00962745	Oligodendrocytes
Rtn4	99.8925	-0.797855	0.168895	1.33e-07	9.47e-06	Oligodendrocytes
Fa2h	42.9517	-0.81002	0.265072	0.000103	0.002746	Oligodendrocytes
Vmp1	55.4321	-0.815442	0.260258	7.78e-05	0.00216673	Oligodendrocytes
Neat1	103.304	-0.830083	0.199638	1.65e-06	8.21e-05	Oligodendrocytes
Pstpip2	28.9929	-0.837072	0.345569	0.000619	0.0119784	Oligodendrocytes
Epn2	28.7982	-0.851898	0.339369	0.000471	0.00962745	Oligodendrocytes
AC110241.2	21.8204	-0.892136	0.413902	0.00109084	0.0185931	Oligodendrocytes
Ugt8a	47.5397	-0.911201	0.272642	3.83e-05	0.00121527	Oligodendrocytes
Fam13c	15.6092	-0.931484	0.505764	0.00194948	0.0296841	Oligodendrocytes
Gm48249	18.9332	-0.936563	0.467246	0.00148515	0.023888	Oligodendrocytes
Dcc	30.3971	-0.947973	0.417727	0.000868	0.0159917	Oligodendrocytes
Fth1	90.5431	-0.972489	0.187946	1.22e-08	1.39e-06	Oligodendrocytes
Pde8a	20.8017	-0.973886	0.432177	0.000785	0.0146932	Oligodendrocytes
Scd2	43.3345	-0.976846	0.288798	3.14e-05	0.0010394	Oligodendrocytes
Plp1	154.145	-1.00733	0.140674	4.68e-14	1.34e-11	Oligodendrocytes
Kcnab1	39.0871	-1.10547	0.307485	1.42e-05	0.000525	Oligodendrocytes
Aspa	40.6457	-1.1086	0.268023	1.63e-06	8.21e-05	Oligodendrocytes
Tmeff1	26.8888	-1.13206	0.423468	0.000253	0.00614641	Oligodendrocytes
Qk	196.538	-1.20403	0.134605	1.99e-20	2.27e-17	Oligodendrocytes
Sept7	59.2051	-1.20711	0.241809	2.91e-08	2.66e-06	Oligodendrocytes
Nkx2-2os	15.1249	-1.24248	0.502741	0.000489	0.00962745	Oligodendrocytes
Gm37459	27.373	-1.24356	0.369645	3.19e-05	0.0010394	Oligodendrocytes
Mobp	98.5074	-1.27977	0.178984	4.51e-14	1.34e-11	Oligodendrocytes
A330015K06Rik	30.6413	-1.36102	0.320752	9.78e-07	5.58e-05	Oligodendrocytes
Car2	24.2133	-1.37644	0.36338	6.98e-06	0.000275	Oligodendrocytes
Gm16168	62.3907	-1.50396	0.280953	3.55e-09	5.07e-07	Oligodendrocytes
Kcnk13	25.049	-1.53438	0.380182	2.02e-06	9.21e-05	Oligodendrocytes
Padi2	15.2837	-1.94635	0.471502	1.83e-06	8.71e-05	Oligodendrocytes
Pacrg	56.635	-1.95946	0.285828	3.28e-13	7.49e-11	Oligodendrocytes
Bsg	109.279	-0.669529	0.166302	2.97e-06	0.00476843	Endothelial Stalk
Igf1r	71.5642	-0.901792	0.196334	2.21e-07	0.000637	Endothelial Stalk
Sgms1	59.2773	-0.970701	0.261328	8.36e-06	0.010967	Endothelial Stalk
Slco1c1	40.5909	-1.10859	0.262805	1.21e-06	0.00291975	Endothelial Stalk
Atp10a	29.8077	-1.20635	0.321764	7.68e-06	0.010967	Endothelial Stalk
Ly6c1	32.6766	-1.23947	0.299724	1.63e-06	0.00335708	Endothelial Stalk
Ptn	19.6858	-1.3562	0.400453	3.32e-05	0.0341938	Endothelial Stalk
Pltp	33.3493	-1.40864	0.291799	6.58e-08	0.000237	Endothelial Stalk
Slco1a4	60.0064	-1.42888	0.401487	1.5e-05	0.0180803	Endothelial Stalk
Pglyrp1	17.5913	-1.73934	0.432408	2.75e-06	0.00476843	Endothelial Stalk
Spock2	29.4481	-1.77761	0.329827	3.42e-09	1.64e-05	Endothelial Stalk
Cxcl12	52.9121	-1.87452	0.258113	1.96e-14	2.82e-10	Endothelial Stalk
Hba-a2	39.7309	-2.82899	0.445776	2.75e-12	1.98e-08	Endothelial Stalk
