## Supplemental Table 3 for "Purkinje-Enriched snRNA-seq in SCA7 Cerebellum Reveals Zebrin Identity Loss as a Central Feature of Polyglutamine Ataxias"

### Sheet: Supplementary-Table-3
gene	p_val	avg_log2FC	pct.1	pct.2	p_val_adj
Mpped2	2.03e-149	1.65881	0.707	0.049	4.62e-145
Aldoc	4.15e-131	1.54534	0.888	0.308	9.48e-127
Nlgn1	7.83e-97	1.48461	0.938	0.66	1.79e-92
Cux2	1.65e-137	1.46032	0.848	0.192	3.76e-133
Erc2	3.09e-115	1.44951	1	0.935	7.05e-111
Sorcs2	4.39e-97	1.37227	0.524	0.042	1e-92
Dgkh	1.57e-116	1.36354	0.996	0.94	3.58e-112
Nav3	2.98e-98	1.35921	0.863	0.399	6.8e-94
Pde1c	1.49e-83	1.2793	0.923	0.614	3.39e-79
Gm32647	2.26e-66	1.26262	0.496	0.095	5.17e-62
Cpne9	1.09e-124	1.25364	0.872	0.271	2.5e-120
Rgs7	1.91e-122	1.24945	0.987	0.84	4.37e-118
Camk2d	1.05e-100	1.1656	0.841	0.314	2.4e-96
Cntn5	3.73e-60	1.11507	0.846	0.489	8.51e-56
Corin	5.86e-75	1.08694	0.872	0.444	1.34e-70
Clstn2	1.17e-59	1.08043	0.989	0.88	2.68e-55
Epha5	1.56e-59	1.07735	0.899	0.659	3.55e-55
Slc1a6	2.04e-105	1.0631	0.996	0.914	4.65e-101
Tenm2	2e-63	1.0445	0.991	0.911	4.57e-59
Eda	1.12e-56	1.0006	0.537	0.151	2.56e-52
Cadm1	8.15e-44	0.972296	0.476	0.15	1.86e-39
Zbtb20	1.71e-41	0.958976	0.808	0.561	3.89e-37
Col4a2	2.08e-86	0.947172	0.438	0.021	4.75e-82
Slc24a2	1.07e-72	0.945651	0.965	0.824	2.43e-68
Kirrel3	2.06e-11	0.85509	0.641	0.507	4.7e-07
Dlc1	9.23e-12	0.848668	0.652	0.537	2.11e-07
Tmeff2	4.27e-47	0.827992	0.965	0.868	9.74e-43
Opcml	1.48e-42	0.76995	0.96	0.897	3.37e-38
Wscd2	9.3e-74	0.769763	0.641	0.171	2.12e-69
Trpc4	2.13e-70	0.755884	0.59	0.144	4.85e-66
Spag5	1.91e-93	0.755058	0.502	0.034	4.36e-89
Ankrd6	8.73e-15	0.754072	0.333	0.173	1.99e-10
Gpr176	2.84e-12	0.751396	0.117	0.025	6.48e-08
Col4a1	4.57e-54	0.740278	0.337	0.033	1.04e-49
Lrp1b	3.43e-66	0.737079	1	0.992	7.84e-62
Cntn6	1.06e-26	0.732586	0.804	0.635	2.43e-22
Fstl4	6.24e-35	0.732561	0.936	0.833	1.42e-30
Car7	1.06e-48	0.711928	0.617	0.244	2.41e-44
Ppp2r2b	6.06e-46	0.710023	0.958	0.782	1.38e-41
Slit2	6.16e-52	0.700781	0.333	0.036	1.41e-47
Tenm3	5.15e-10	0.690619	0.736	0.627	1.18e-05
Ntrk3	6.27e-50	0.690452	0.952	0.824	1.43e-45
Synpo2	6.71e-41	0.678049	0.427	0.117	1.53e-36
Gm20647	3.1e-46	0.677521	0.674	0.284	7.08e-42
Ptprn	1.27e-35	0.670318	0.696	0.391	2.89e-31
Plcxd2	8.31e-54	0.66908	0.278	0.009	1.9e-49
Fam117a	4.25e-31	0.658174	0.925	0.803	9.7e-27
Dpp6	7.78e-36	0.650056	0.89	0.733	1.78e-31
Il1rapl2	4.96e-09	0.633804	0.22	0.11	0.000113
Xkr4	2.1e-33	0.62439	0.969	0.853	4.79e-29
Mei4	5.45e-30	0.62147	0.804	0.584	1.24e-25
Pde10a	4.49e-26	0.619113	0.985	0.962	1.03e-21
Col4a6	9.71e-32	0.609273	0.196	0.016	2.22e-27
Hecw2	4.93e-47	0.606193	0.991	0.918	1.12e-42
Gm26778	5.03e-40	0.60439	0.568	0.222	1.15e-35
Cacna1d	3.84e-32	0.602714	0.872	0.612	8.76e-28
Gm28376	1.4e-27	0.593156	0.559	0.279	3.19e-23
Cntnap5b	2.14e-69	0.591213	1	0.999	4.89e-65
Fgf10	5.92e-52	0.580582	0.357	0.045	1.35e-47
Cdh10	1.34e-52	0.579351	0.381	0.055	3.06e-48
Asic2	3.26e-17	0.576166	0.804	0.624	7.44e-13
Nwd2	2.4e-31	0.575563	0.969	0.919	5.47e-27
Rora	1.45e-34	0.563022	1	0.998	3.31e-30
Mdga2	6.73e-43	0.552775	1	0.993	1.54e-38
Cntn4	5.91e-14	0.550985	0.855	0.828	1.35e-09
Kctd12	2.06e-41	0.550746	0.52	0.183	4.7e-37
Col4a5	7.59e-60	0.546269	0.416	0.058	1.73e-55
Pcsk2	6.12e-40	0.54433	0.366	0.082	1.4e-35
B3galt5	1.14e-53	0.543519	0.278	0.009	2.59e-49
Pigs	6.52e-55	0.540365	0.474	0.101	1.49e-50
Ahi1	9.03e-31	0.53793	0.828	0.591	2.06e-26
Tmem132c	4.63e-26	0.53342	0.562	0.291	1.06e-21
AC163354.1	7.84e-24	0.531354	0.969	0.868	1.79e-19
Hs6st3	7.32e-08	0.529203	0.441	0.316	0.00167161
CT025619.1	1.37e-31	0.526363	0.98	0.912	3.13e-27
Fndc3b	1.44e-26	0.520137	0.848	0.66	3.29e-22
Colq	2.37e-62	0.518198	0.333	0.016	5.4e-58
Sntg1	1.11e-15	0.517264	0.747	0.609	2.52e-11
Prkcd	1.08e-71	0.516951	0.335	0.002	2.47e-67
Kcnn2	3.67e-23	0.500439	0.663	0.434	8.38e-19
Ldlrad4	8.37e-22	0.499611	0.837	0.651	1.91e-17
Kcnc1	2.04e-40	0.496041	0.544	0.204	4.66e-36
Arl15	3.4e-23	0.487344	0.903	0.755	7.75e-19
Ripor2	2.76e-22	0.483585	0.824	0.63	6.3e-18
Kctd8	3.24e-18	0.483388	0.233	0.072	7.39e-14
Celf3	7.66e-50	0.483382	0.388	0.065	1.75e-45
Gpr158	1.14e-16	0.4824	0.643	0.449	2.61e-12
Rgs6	3.47e-26	0.478891	0.286	0.077	7.92e-22
Unc5d	1.71e-08	0.478391	0.899	0.92	0.00039
Sh2d4b	3.9e-21	0.474445	0.707	0.483	8.9e-17
Arhgef37	6.59e-22	0.465566	0.709	0.465	1.5e-17
Ppm1b	4.61e-23	0.46182	0.87	0.712	1.05e-18
Cdh18	1.28e-42	0.458295	1	1	2.92e-38
Slc6a1	4.67e-49	0.454833	0.302	0.026	1.07e-44
Mgat4c	3.28e-25	0.454305	0.313	0.097	7.48e-21
Lhfp	7.37e-25	0.453767	0.452	0.198	1.68e-20
Nrxn1	3.74e-17	0.450059	0.934	0.816	8.53e-13
Gm15155	2.96e-25	0.449557	0.562	0.282	6.75e-21
Fhod3	2.47e-20	0.449537	0.905	0.755	5.64e-16
Ccdc136	6.02e-40	0.446105	0.412	0.105	1.37e-35
Ppp3ca	7.14e-29	0.443603	0.987	0.942	1.63e-24
Arhgap42	2.25e-31	0.438952	0.449	0.163	5.14e-27
Ncam1	1.27e-23	0.437165	0.985	0.923	2.89e-19
St6galnac5	1.5e-31	0.432429	0.28	0.055	3.42e-27
Fam19a2	7.39e-17	0.429648	0.253	0.089	1.69e-12
Meg3	1.24e-60	0.429261	1	1	2.84e-56
Gng2	2.1e-43	0.421553	0.258	0.018	4.78e-39
Rps6ka5	7.36e-16	0.417769	0.883	0.802	1.68e-11
Unc13c	1.96e-15	0.415196	0.247	0.092	4.47e-11
Hdac9	6.88e-24	0.411963	0.989	0.956	1.57e-19
Myt1l	1.48e-19	0.408859	0.736	0.526	3.39e-15
Pdzrn3	8.06e-13	0.405731	0.634	0.46	1.84e-08
Cntn1	3.14e-19	0.403399	0.916	0.8	7.17e-15
Ablim3	4.19e-20	0.403369	0.489	0.261	9.57e-16
Enox1	1.18e-16	0.400689	0.861	0.745	2.69e-12
Car10	1.44e-12	0.400361	0.209	0.082	3.29e-08
Nav2	1.27e-09	0.397367	0.363	0.226	2.89e-05
Rph3a	4.74e-29	0.392948	0.22	0.032	1.08e-24
Farp1	2.2e-17	0.391948	0.61	0.403	5.01e-13
A230057D06Rik	1.06e-10	0.391703	0.733	0.598	2.41e-06
Fam107b	2.78e-25	0.391459	0.996	0.978	6.36e-21
Ift57	6.88e-16	0.388989	0.795	0.609	1.57e-11
Bcl11a	3.18e-17	0.385309	0.945	0.825	7.26e-13
Stxbp5l	7.77e-18	0.383472	0.507	0.283	1.77e-13
Vav3	3.69e-21	0.38103	0.989	0.97	8.42e-17
Sez6l	1.31e-15	0.373733	0.87	0.739	2.98e-11
Cdh11	1.6e-13	0.372811	0.599	0.414	3.66e-09
Podxl2	3.74e-19	0.370927	0.663	0.422	8.54e-15
Gnaq	1.84e-23	0.369809	0.982	0.943	4.19e-19
Tmem132cos	8.39e-19	0.369532	0.346	0.141	1.91e-14
Grb14	1.5e-16	0.364715	0.597	0.388	3.42e-12
Gnao1	2.88e-15	0.364374	0.985	0.939	6.57e-11
Syt1	1.75e-07	0.362822	0.273	0.165	0.00399243
Gm32219	6.7e-27	0.360139	0.134	0.002	1.53e-22
Gm26688	5.56e-25	0.360054	0.256	0.06	1.27e-20
Ctnnd2	2.22e-25	0.358851	0.993	0.975	5.07e-21
Dym	5.67e-14	0.358409	0.888	0.792	1.29e-09
Eml1	1.34e-18	0.357319	0.967	0.897	3.07e-14
Etv5	1.12e-15	0.35324	0.436	0.225	2.56e-11
Rims2	1.72e-16	0.35189	0.927	0.83	3.93e-12
Spock1	1.69e-08	0.35155	0.683	0.53	0.000385
Rrbp1	2.44e-17	0.350179	0.559	0.333	5.58e-13
Gm4681	3.21e-08	0.348117	0.438	0.307	0.000734
Dlx4os	1.93e-16	0.347816	0.502	0.289	4.41e-12
Galnt9	5.26e-13	0.346754	0.663	0.504	1.2e-08
Sept4	3.05e-11	0.344648	0.419	0.269	6.96e-07
Prickle2	5.52e-13	0.343053	0.769	0.597	1.26e-08
Thsd7a	2.09e-20	0.341262	0.996	0.974	4.78e-16
Sema4d	1.74e-25	0.33872	0.231	0.045	3.97e-21
Slc23a2	2.34e-14	0.338709	0.905	0.835	5.34e-10
Afap1	1.31e-14	0.338378	0.573	0.372	3e-10
Cacna1c	1.92e-17	0.336812	0.383	0.179	4.38e-13
Kif26b	8.14e-22	0.336225	0.383	0.156	1.86e-17
Unc5c	9.25e-18	0.335464	0.987	0.96	2.11e-13
Nbea	4.47e-26	0.33281	1	0.985	1.02e-21
Kcnq1ot1	3.83e-15	0.332331	0.982	0.927	8.74e-11
Syndig1	8.64e-22	0.331943	0.998	0.994	1.97e-17
Tshz2	1.32e-18	0.331934	0.214	0.057	3.02e-14
Osbpl10	6.85e-36	0.33143	0.271	0.04	1.56e-31
4921534H16Rik	2.73e-17	0.331339	0.476	0.253	6.23e-13
Jph1	3.91e-23	0.328628	0.381	0.149	8.92e-19
Gng4	4.88e-29	0.326099	0.315	0.08	1.11e-24
Epha7	2.68e-10	0.322696	0.597	0.428	6.12e-06
Pvt1	1.4e-11	0.321541	0.76	0.592	3.2e-07
Osbpl9	5.13e-15	0.320113	0.797	0.629	1.17e-10
Frmd5	2.46e-22	0.319256	1	1	5.61e-18
Gm26906	1.68e-11	0.318918	0.852	0.714	3.83e-07
Pde1b	7.36e-39	0.318549	0.225	0.014	1.68e-34
Focad	3.04e-14	0.317731	0.515	0.321	6.93e-10
Gnal	9.64e-12	0.317692	0.815	0.69	2.2e-07
Hdac7	4.88e-13	0.316827	0.806	0.641	1.11e-08
Pdzrn4	1.01e-14	0.316077	0.555	0.339	2.31e-10
Nhsl2	4.83e-13	0.315896	0.652	0.462	1.1e-08
Kctd1	1.67e-11	0.315761	0.912	0.826	3.82e-07
Nrg1	1.4e-15	0.313661	0.581	0.36	3.21e-11
Akap6	9.95e-23	0.312167	0.998	0.991	2.27e-18
Exoc6b	9.98e-16	0.312112	0.998	0.977	2.28e-11
Sh3d19	7.43e-12	0.31038	0.885	0.801	1.7e-07
Dach1	2.54e-16	0.304825	0.987	0.968	5.8e-12
Phactr3	5.81e-10	0.304313	0.837	0.726	1.33e-05
5330434G04Rik	8.8e-10	0.304124	0.758	0.619	2.01e-05
Kif5c	2.58e-13	0.301169	0.861	0.749	5.88e-09
Astn1	5.22e-13	0.300844	0.934	0.825	1.19e-08
Sik3	7.48e-12	0.298164	0.943	0.871	1.71e-07
Gm30524	9.17e-09	0.29686	0.729	0.592	0.000209
Ankrd44	8.26e-11	0.29578	0.577	0.412	1.89e-06
Mtcl1	6.32e-13	0.294968	0.969	0.912	1.44e-08
Usp29	7.06e-07	0.29492	0.659	0.534	0.0161212
Apba1	4.09e-11	0.294497	0.894	0.794	9.33e-07
Lhx5	7.75e-14	0.293486	0.498	0.299	1.77e-09
Gm26883	1.06e-13	0.293275	0.176	0.053	2.41e-09
5730522E02Rik	1.18e-09	0.293103	0.659	0.522	2.68e-05
Ftx	4.4e-11	0.292958	0.588	0.419	1e-06
Ubash3b	3.51e-14	0.292908	0.987	0.956	8.01e-10
Ppm1h	9.12e-12	0.290572	0.883	0.765	2.08e-07
Rnf180	6.79e-13	0.289503	0.513	0.323	1.55e-08
Dnah6	1.16e-11	0.288921	0.76	0.619	2.65e-07
Zeb2	4.64e-17	0.286659	0.189	0.048	1.06e-12
6430573F11Rik	1.26e-10	0.286064	0.601	0.432	2.88e-06
Usp24	1.96e-10	0.284763	0.835	0.709	4.48e-06
Ryr1	2.63e-16	0.284428	0.982	0.955	6.01e-12
Mllt3	2.05e-09	0.282558	0.967	0.913	4.67e-05
Epha6	1.97e-10	0.282444	0.969	0.929	4.5e-06
AC149090.1	2.23e-07	0.282309	0.87	0.781	0.00509468
Plxdc2	2.14e-11	0.28046	0.976	0.937	4.88e-07
Dmd	1.07e-25	0.279016	1	1	2.44e-21
Pigk	8.27e-08	0.27759	0.729	0.62	0.00188737
Abr	2.24e-10	0.277401	0.987	0.948	5.1e-06
Camk4	8.68e-11	0.27677	0.714	0.568	1.98e-06
Tnrc6c	1.95e-11	0.276004	0.786	0.639	4.44e-07
Gabbr2	7.24e-14	0.275367	1	0.985	1.65e-09
Galm	3.76e-26	0.275283	0.185	0.022	8.58e-22
Gm26691	1.79e-10	0.27387	0.383	0.225	4.09e-06
Kif17	2.35e-10	0.273377	0.515	0.346	5.36e-06
Ext1	1.04e-07	0.273206	0.907	0.824	0.0023795
Exph5	1.22e-10	0.271228	0.533	0.365	2.78e-06
Myo18a	1.23e-09	0.271124	0.786	0.648	2.8e-05
Gm45645	3.22e-17	0.267848	0.295	0.117	7.34e-13
Cdc42bpa	2.43e-15	0.266737	0.982	0.973	5.54e-11
Gm26848	3.45e-11	0.266663	0.914	0.816	7.87e-07
Ank2	5.42e-23	0.266624	1	0.999	1.24e-18
Frmd4b	2.4e-16	0.265611	0.209	0.063	5.47e-12
Aplp2	3.33e-12	0.264526	0.604	0.424	7.61e-08
Clip4	1.93e-11	0.26382	0.531	0.355	4.4e-07
Arhgap15	1.9e-13	0.263735	0.333	0.164	4.34e-09
Pde4d	5.46e-13	0.263473	1	0.981	1.25e-08
Tmem164	3.26e-07	0.262885	0.835	0.748	0.00744949
Nrcam	3.6e-09	0.26242	0.938	0.867	8.21e-05
Frmd6	1.3e-16	0.262415	0.249	0.087	2.96e-12
Plcxd3	5.27e-12	0.262352	0.308	0.153	1.2e-07
Kcnip4	3.15e-16	0.26023	1	0.999	7.18e-12
Prmt8	5.58e-11	0.259886	0.96	0.931	1.27e-06
Rspo3	2.3e-16	0.259729	0.311	0.126	5.25e-12
Th	1.9e-28	0.259678	0.145	0.003	4.34e-24
Hecw1	5.08e-09	0.259443	0.848	0.757	0.000116
Gm48091	1.46e-07	0.258518	0.692	0.566	0.00333971
Man1a	1.77e-08	0.258288	0.749	0.588	0.000405
Gfod1	1.7e-07	0.256532	0.923	0.844	0.00387939
Gprin3	4.75e-24	0.250021	0.203	0.034	1.08e-19
Arap2	6.12e-09	-0.250556	0.934	0.947	0.00014
4930428E07Rik	8.85e-12	-0.251218	0.115	0.275	2.02e-07
Gm13417	6.95e-08	-0.25302	0.247	0.383	0.00158683
Gm48512	5.52e-08	-0.253361	0.971	0.975	0.00125943
Ccar1	1.23e-09	-0.258541	0.903	0.911	2.81e-05
Cacna2d2	2.04e-16	-0.26228	0.987	0.99	4.66e-12
Gm21798	1.48e-06	-0.262822	0.308	0.433	0.0336802
Carmil1	1.63e-06	-0.263155	0.548	0.617	0.0372007
Gpc6	6.11e-12	-0.264184	0.991	0.994	1.39e-07
Large1	1.19e-16	-0.268817	1	1	2.72e-12
Fam196b	4.25e-10	-0.27298	0.28	0.441	9.71e-06
Svil	1.81e-10	-0.27378	0.923	0.911	4.12e-06
Ikbkb	7.77e-10	-0.274716	0.537	0.683	1.77e-05
Dnm3	7.94e-16	-0.275025	0.969	0.97	1.81e-11
Epb41l2	5.84e-15	-0.282863	0.123	0.316	1.33e-10
Cthrc1	1.08e-10	-0.285952	0.267	0.439	2.47e-06
4930587E11Rik	1.66e-06	-0.289892	0.733	0.801	0.037868
Rab31	1.47e-10	-0.290847	0.546	0.67	3.36e-06
Lrp8os2	5.57e-10	-0.291348	0.467	0.612	1.27e-05
Grip1os2	1.25e-06	-0.291993	0.729	0.777	0.0285141
Nefh	1.31e-10	-0.292207	0.286	0.441	2.99e-06
Mbnl2	6.09e-13	-0.293357	0.925	0.954	1.39e-08
Pde9a	4.55e-13	-0.294188	0.938	0.977	1.04e-08
Scn9a	7.71e-07	-0.295262	0.681	0.739	0.017594
Map2	1.2e-09	-0.299272	0.683	0.746	2.74e-05
Ppargc1a	1.62e-09	-0.302061	0.729	0.803	3.7e-05
Gm48421	8.82e-14	-0.305192	0.024	0.158	2.01e-09
Gm29114	4.51e-10	-0.305232	0.355	0.51	1.03e-05
Homer3	2.2e-16	-0.306832	0.954	0.958	5.02e-12
Gm6878	2.99e-18	-0.307957	0.059	0.251	6.82e-14
Kcnab1	1.35e-17	-0.310237	0.991	0.995	3.08e-13
Gnai1	1.69e-10	-0.312118	0.597	0.74	3.85e-06
Stmn4	3.04e-17	-0.312729	0.205	0.434	6.94e-13
Lsmem1	1.38e-13	-0.314038	0.251	0.435	3.14e-09
Gm38304	3.84e-08	-0.315242	0.5	0.614	0.000877
Bcan	3.94e-11	-0.324032	0.407	0.558	9e-07
4930567K20Rik	7.65e-10	-0.327684	0.93	0.962	1.75e-05
Nxph1	1.97e-07	-0.3282	0.123	0.233	0.0044934
Sfmbt2	2.12e-18	-0.331582	0.101	0.315	4.84e-14
Lrrc4c	3.38e-11	-0.33754	0.795	0.875	7.72e-07
St8sia5	3.4e-13	-0.339587	0.619	0.743	7.76e-09
Rtel1	1.22e-11	-0.340311	0.469	0.624	2.79e-07
Nr2f2	8.29e-14	-0.341692	0.181	0.356	1.89e-09
Gm20635	6.37e-18	-0.348117	0.982	0.998	1.45e-13
Egfem1	2.75e-08	-0.352379	0.599	0.755	0.000628
Frmpd3	6.07e-08	-0.356529	0.727	0.814	0.00138486
Efr3a	3.47e-13	-0.36068	0.863	0.899	7.92e-09
4930545L23Rik	1.83e-13	-0.364287	0.227	0.414	4.18e-09
Bicc1	3.76e-16	-0.366357	0.258	0.467	8.58e-12
Alpk2	1.76e-12	-0.37307	0.275	0.442	4.01e-08
Maml3	3.42e-11	-0.374265	0.59	0.707	7.8e-07
Opn3	5.6e-17	-0.374904	0.229	0.442	1.28e-12
1700109K24Rik	5.71e-11	-0.377789	0.599	0.701	1.3e-06
Nrg3os	6.23e-14	-0.379656	0.564	0.732	1.42e-09
Samd8	9.56e-16	-0.380873	0.412	0.597	2.18e-11
Cdh13	1.45e-17	-0.385731	0.128	0.331	3.3e-13
Gm20642	3.21e-15	-0.386039	0.522	0.702	7.33e-11
Manba	1.05e-15	-0.38705	0.339	0.535	2.39e-11
Nrg3	1.4e-26	-0.395903	0.954	0.993	3.19e-22
Ano5	1.09e-20	-0.39952	0.165	0.409	2.49e-16
Car8	3.02e-47	-0.409394	1	1	6.88e-43
Calm2	6.2e-25	-0.411937	0.965	0.984	1.42e-20
Kitl	2.11e-24	-0.416794	0.949	0.986	4.82e-20
1700111E14Rik	5.05e-19	-0.422063	0.863	0.924	1.15e-14
Gm13944	3.92e-18	-0.424327	0.822	0.897	8.94e-14
Muc3a	7.54e-16	-0.425268	0.385	0.6	1.72e-11
Sptan1	1.98e-32	-0.430158	0.985	0.991	4.53e-28
Tiam2	4.91e-16	-0.432935	0.333	0.518	1.12e-11
Kcnj3	1.02e-17	-0.436864	0.722	0.814	2.32e-13
Adamts3	3.38e-23	-0.441996	0.804	0.892	7.72e-19
Paxbp1	2.23e-35	-0.443741	0.978	0.995	5.09e-31
Pard3b	2.05e-17	-0.448259	0.366	0.57	4.69e-13
Pitpnm2	9.81e-19	-0.448718	0.52	0.692	2.24e-14
A330015K06Rik	4e-27	-0.456594	0.976	0.994	9.14e-23
Galnt17	1.73e-19	-0.458642	0.467	0.656	3.95e-15
Col18a1	3.15e-37	-0.460964	0.985	0.999	7.19e-33
Il1rapl1	1.95e-36	-0.461507	0.978	0.997	4.45e-32
Cntnap2	1.15e-30	-0.463935	0.974	0.993	2.62e-26
Kcng4	8.27e-26	-0.470288	0.185	0.458	1.89e-21
Gm17171	1.5e-18	-0.47973	0.504	0.701	3.41e-14
Sgpp2	4.71e-22	-0.490411	0.3	0.549	1.08e-17
Kcnip1	2.58e-47	-0.498871	0.958	1	5.9e-43
Sphkap	9.93e-31	-0.500099	0.89	0.975	2.27e-26
Garnl3	5.22e-35	-0.504239	0.965	1	1.19e-30
Abhd3	1.25e-26	-0.505447	0.59	0.796	2.86e-22
Ppm1l	5.72e-28	-0.532014	0.696	0.818	1.3e-23
Gm44812	1.15e-19	-0.533696	0.3	0.514	2.63e-15
Ano3	1.96e-31	-0.569743	0.297	0.627	4.47e-27
Xylt1	1.45e-26	-0.571237	0.478	0.691	3.31e-22
Ntng1	5.53e-27	-0.584056	0.425	0.675	1.26e-22
Lsamp	3.88e-39	-0.598939	0.982	0.999	8.86e-35
Kcnh7	3.99e-41	-0.610593	0.855	0.96	9.11e-37
Kctd16	5.99e-28	-0.630249	0.119	0.397	1.37e-23
Sgcz	1.93e-48	-0.631861	0.945	0.994	4.41e-44
Tmtc2	3.09e-31	-0.635874	0.645	0.833	7.05e-27
Rbfox1	2.14e-76	-0.637193	1	1	4.88e-72
Chst8	1.01e-37	-0.652432	0.57	0.845	2.32e-33
Clic6	5.35e-30	-0.659652	0.559	0.813	1.22e-25
Pcdh7	1.24e-31	-0.666269	0.374	0.644	2.84e-27
Brinp1	8.25e-47	-0.729606	0.374	0.734	1.88e-42
Sv2c	2.83e-44	-0.76205	0.67	0.896	6.46e-40
Far2	2.92e-55	-0.770199	0.791	0.942	6.67e-51
Zfpm2	3.86e-45	-0.775006	0.535	0.821	8.81e-41
Lingo2	2.84e-47	-0.779689	0.747	0.937	6.47e-43
Far2os1	5.14e-44	-0.822495	0.507	0.797	1.17e-39
Lhfpl3	5.59e-65	-0.836648	0.857	0.967	1.28e-60
Etl4	2.6e-72	-0.837416	0.991	1	5.94e-68
Rgs8	1.21e-75	-0.859176	0.837	0.979	2.75e-71
Gm14033	5.55e-64	-0.875241	0.687	0.939	1.27e-59
Sdk1	3.78e-49	-0.915231	0.46	0.771	8.63e-45
Dgkb	4.88e-67	-0.984916	0.617	0.921	1.11e-62
Trabd2b	2.9e-69	-1.02368	0.606	0.934	6.61e-65
Prkca	8.42e-85	-1.04547	0.744	0.959	1.92e-80
Gm14211	6.15e-74	-1.06208	0.518	0.885	1.4e-69
4930438E09Rik	7.99e-68	-1.06524	0.295	0.762	1.82e-63
Grin2a	8.02e-52	-1.09811	0.095	0.503	1.83e-47
Plcb1	8.63e-90	-1.23022	0.874	0.991	1.97e-85
Plcb4	2.7e-120	-1.23811	0.855	0.998	6.17e-116
Ebf2	4.16e-106	-1.45009	0.533	0.955	9.48e-102
9630028H03Rik	2.25e-134	-2.27655	0.573	0.95	5.13e-130
